# No cell is an island: circulating T cell:monocyte complexes are markers of immune perturbations

**DOI:** 10.1101/411553

**Authors:** Julie G. Burel, Mikhail Pomaznoy, Cecilia S. Lindestam Arlehamn, Daniela Weiskopf, Ricardo da Silva Antunes, Yunmin Jung, Mariana Babor, Veronique Schulten, Grégory Seumois, Jason A. Greenbaum, Sunil Premawansa, Gayani Premawansa, Ananda Wijewickrama, Dhammika Vidanagama, Bandu Gunasena, Rashmi Tippalagama, Aruna D. deSilva, Robert H. Gilman, Mayuko Saito, Randy Taplitz, Klaus Ley, Pandurangan Vijayanand, Alessandro Sette, Bjoern Peters

## Abstract

Our results highlight for the first time that a significant proportion of cell doublets in flow cytometry, previously believed to be the result of technical artefacts and thus ignored in data acquisition and analysis, are the result of true biological interaction between immune cells. In particular, we show that cell:cell doublets pairing a T cell and a monocyte can be directly isolated from human blood, and high resolution microscopy shows polarized distribution of LFA1/ICAM1 in many doublets, suggesting *in vivo* formation. Intriguingly, T cell:monocyte complex frequency and phenotype fluctuate with the onset of immune perturbations such as infection or immunization, reflecting expected polarization of immune responses. Overall these data suggest that cell doublets reflecting T cell-monocyte *in vivo* immune interactions can be detected in human blood and that the common approach in flow cytometry to avoid studying cell:cell complexes should be revisited.
