## Supplementary material for "No cell is an island: circulating T cell:monocyte complexes are markers of immune perturbations": Table supplement 1

### Sheet: Table S1
Table S1: Fluorochrome-conjugated antibodies used in the study.
Marker	Fluorochrome	Clone	Source	Catalog number	Vol per test
CD3	AF700	UCHT1	BD pharmigen	557943	3 ul
CD3	AF488	UCHT1	Biolegend	300415	1 ul
CD4	APCeF780	RPA-T4	eBiosciences	47-0049-42	1 ul
CD8a	BV650	RPA-T8	Biolegend	301042	1 ul
CD14	APC	61D3	Tonbo biosciences	20-0149-T100	1 ul
CD14	AF594	HCD14	Biolegend	325630	1 ul
CD14	AF647	63D3	Biolegend	367128	1 ul
CD14	BV421	HCD14	Biolegend	325628	1 ul
CD14	PE	61D3	eBioscience	12-0149-42	1 ul
CD45RA	eF450	HI100	eBiosciences	48-0458-42	1 ul
CCR7	PerCpCy5.5	G043H7	Biolegend	353220	4 ul
ICAM1 (CD54)	AF568*	HCD54	Biolegend	322704	5 ul
LFA1 (CD11a)	CF633*	TS2/4	Biolegend	350602	5 ul
LFA1 (CD11a/CD18)	AF647	m24	Biolegend	363412	5 ul
* in-house conjugated
